# Peroxisomal import is circadian in glia and regulates sleep and lipid metabolism

**DOI:** 10.1101/2025.06.23.661129

**Authors:** Anurag Das, Irma Magaly Rivas-Serna, Ankur Kumar, Lakpa Sherpa, Kerui Huang, Hia Kalita, Marlene Dorneich-Hayes, Ruiqi Liu, Vera Mazurak, John P. Vaughen, Hua Bai

**Affiliations:** Department of Genetics, Development, and Cell Biology, Iowa State University, Ames, IA 50011, USA; Interdepartmental Neuroscience PhD program, Iowa State University, Ames, IA 50011, USA; Department of Agriculture, Food, and Nutritional Science, University of Alberta; Edmonton, T6G 2R3, Canada; Interdepartmental Genetics & Genomics PhD program, Iowa State University, Ames, IA 50011, USA; Interdepartmental MCDB PhD program, Iowa State University, Ames, IA 50011, USA; Department of Anatomy, University of California San Francisco, San Francisco, CA 94143, USA

## Abstract

Peroxisomes are critical organelles that detoxify cellular waste while also catabolizing and anabolizing lipids. How peroxisomes coordinate protein import and support metabolic functions across complex tissues and timescales remains poorly understood *in vivo*. Using the *Drosophila* brain, we discover a striking enrichment of peroxisomes in the neuronal soma and the cortex glia that enwrap them. Unexpectedly, import of peroxisomal proteins into cortex glia, but not neurons, oscillated across time and peaked in the early morning. Rhythmic peroxisomal import in cortex glia autonomously required the circadian clock and Peroxin 5 (Pex5; peroxisomal biogenesis factor 5 homolog), with import persistently elevated in clock mutants. Notably, reducing *Pex5* in cortex glia, but not neurons, caused hyperactivity and reduced total sleep. Moreover, brain lipid metabolism was dramatically altered upon *Pex5* knockdown, with glia impacting sphingolipids and triacylglycerols, and neurons impacting phospholipids. The cell-type specificity of these Pex5 phenotypes highlights unique roles for peroxisomal import in both sleep and lipid metabolism in the brain.
