## Supplemental Table 1 for "Peroxisomal import is circadian in glia and regulates sleep and lipid metabolism"

### Sheet: Sheet1
Fig	X	2	3	notes
5A-C	w118	pex5-RNAi/+	GMR54H02-GAL4/+	pex5-RNAi is BDSC#58064
5A-C	w118
5D-J	+/w118	UAS-Dcr2/+	repo-GAL4/+
5D-J	+/w118	UAS-Dcr2/+	nSyb-GAL4/+
5D-J	+/w118	pex5-RNAi/+	+	pex5-RNAi is BDSC#58064
5D-J	+/w118	UAS-Dcr2/pex5-RNAi	nSyb-GAL4/+	pex5-RNAi is BDSC#58064
5D-J	+/w118	UAS-Dcr2/pex5-RNAi	repo-GAL4/+	pex5-RNAi is BDSC#58064
S8A-F	+/w118	UAS-Dcr2/+	repo-GAL4/+
S8A-F	+/w118	UAS-Dcr2/+	nSyb-GAL4/+
S8A-F	+/w118	pex5-RNAi/+	+
S8A-F	+/w118	UAS-Dcr2/pex5-RNAi	nSyb-GAL4/+
S8A-F	+/w118	UAS-Dcr2/pex5-RNAi	repo-GAL4/+
S8G-I	+/w118	pex5-RNAi/+	+
S8G-I	+/w118	pex5-RNAi/+	GMR54H02-GAL4/+
S8J-L	+/w118	pex5-RNAi/+	+
S8J-L	+/w118	pex5-RNAi/+	nSyb-GAL4/+
